# Analysis of histone antibody specificity directly in sequencing data using siQ-ChIP

**DOI:** 10.1101/2023.03.08.531745

**Authors:** Ariana Kupai, Robert M. Vaughan, Scott B. Rothbart, Bradley M. Dickson

## Abstract

We previously developed sans spike-in quantitative chromatin immunoprecipitation sequencing (siQ-ChIP), a technique that introduces an absolute quantitative scale to ChIP-seq data without reliance on spike-in normalization approaches. The physical model of siQ-ChIP predicted that the IP step of ChIP would produce a classical binding isotherm when antibody or epitope was titrated. Here, we define experimental conditions in which this titration is observable for antibodies that recognize modified states of histone proteins. We show that minimally sequenced points along an isotherm can reveal differential binding specificities that are associated with on- and off-target epitope interactions. This work demonstrates that the interpretation of histone post-translational modification distribution from ChIP-seq data has a dependence on antibody concentration. Collectively, these studies introduce a simplified and reproducible experimental method to generate quantitative ChIP-seq data without spike-in normalization and demonstrate that histone antibody specificity can be analyzed directly in ChIP-seq experiments.
