## Supplemental Table 1 for "Analysis of histone antibody specificity directly in sequencing data using siQ-ChIP"

### Sheet: Antibody Identity
Manuscript Name	Target	Manufacturer	Product #	Lot	Where used in this study
Ab1	H3K9me3	Active Motif	39161	30220003	Fig 2I, 4, 5 Supp Fig 3
Ab2	H3K9me3	CST	13969S	2 and 5, sequenced lot 5	Fig 4, 5 Supp Fig 3
Ab3	H3K27ac	Active Motif	39133	Fig2-06921014 Fig4 onwards-16119013	Fig 2I, 4, 5, 6 Supp Fig 3, 4
Ab4	H3K27ac	Diagenode	C15410196	A1723-0041D	Fig 2I, 4, 5, 6 Supp Fig 3, 4
Ab5	H3K9me2	abcam	ab1220	Fig 2-GR3308902-5 Fig 3-GR3377057-1	Fig 2I, 3
Ab6	H3K14ac	Millipore	07-353	3259085	Fig 2I
Ab7	H3K9me2S10p	Invitrogen	MA3-064	RH235880	Fig 2I
Ab8	H3S10p	Active Motif	39253	6520001	Fig 2I
Ab9	H3K9me3S10p	abcam	ab5819	GR3402060-1	Fig 2I
Ab10	H3K18ac	Invitrogen	MA5-24669	WI3390581	Fig 2I
Ab11	H3K18ac	Active Motif	39755	2619002	Fig 2A-C, 2I Supp Fig 1B
Ab12	H3K9ac	Epicypher	13-0020	1819902	Fig 2I
