## Supplemental Table 2 for "Analysis of histone antibody specificity directly in sequencing data using siQ-ChIP"

### Sheet: K9me2
K9me2
mass
uL ab	HeLa 1	HeLa 1 input	HeLa 2	HeLa 2 input	MCF7 1	MCF7 1 input	MCF7 2	MCF7 2 input
0	0	499.2	2.544	451.2	1.542	600	1.1103	544.8
2.5	40.5		43.8		66.15		37.8
10	69.6		65.4		86.4		64.8
20			66.6		92.25		63.45
%
uL ab	HeLa 1	HeLa 2	MCF7 1	MCF7 2
0	0	0.56383	0.257	0.2038
2.5	8.11298	9.70745	11.025	6.93833
10	13.9423	14.4947	14.4	11.8943
20		14.7606	15.375	11.6465

### Sheet: K9me3
K9me3			note: samples from 6.10 were sequenced at 50M reads
mass
uL ab	active motif 5.29.21	5.29.21 input	active motif 6.1.21	6.1.21 input	Active Motif 6.10.21	6.10.21 input	CST 5.12.21	5.12.21 input	CST 5.26.21	5.26.21 input	CST 6.10.21	6.10.21 input
0	2.508	573.6	1.542	600	2.376	537.6	0	499.2	2.544	451.2	2.376	537.6
2.5	9.66		10.53		6.78		13.44		10.65		17.28
8							33.3
10	14.82		14.52						34.5
20	13.14		15.9		9.96				58.2		49.8
%
uL ab	active motif 5.29.21	active motif 6.1.21	Active Motif 6.10.21	CST 5.12.21	CST 5.26.21	CST 6.10.21
0	0.437238	0.257	0.441964	0	0.56383	0.441964
2.5	1.6841	1.755	1.26116	2.69231	2.36037	3.21429
8				6.67067
10	2.58368	2.42			7.64628
20	2.29079	2.65	1.85268		12.8989	9.26339

### Sheet: K27ac
K27ac			note: samples from 6.10 were sequenced at 50M reads. Active Motif 2.23.21 and Diagenode 2.6.21 were sequenced at 12.5M reads.
masses
uL ab	Active Motif 2.23.21	2.23.21 input	Active Motif 1.19.21	1.19.21 input	Active Motif 6.10.21	6.10.21 input	Diagenode 2.6.21	2.6.21 input	Diagenode 2.9.21	2.9.21 input	Diagenode 6.10.21	6.10.21 input
0	0	260.4	0	384	2.376	537.6	0.72	720	2.352	414	2.376	537.6
2.5	2.868		1.5		7.74		19.92		15.84		27
10			2.844				45		37.8
20	5.7		3.18		11.85		52.2				73.2
%
uL ab	Active Motif 2.23.21	Active Motif 1.19.21	Active Motif 6.10.21	Diagenode 2.6.21	Diagenode 2.9.21	Diagenode 6.10.21
0	0	0	0.441964	0.1	0.568116	0.441964
2.5	1.10138	0.625	1.43973	2.76667	3.82609	5.02232
10		1.185		6.25	9.13043
20	2.18894	1.325	2.20424	7.25		13.6161
