## Supplemental Table 3 for "Analysis of histone antibody specificity directly in sequencing data using siQ-ChIP"

### Sheet: all peptides
0	none	none	none	none
1	H3.1(1-20)	ARTKQTARKSTGGKAPRKQL-K(Biot)-NH2	H3	H3.1(1-20)
2	H3.1(1-20)	ARTKQTARKSTGGK(Ac)APRKQL-K(Biot)-NH2	H3	H3.1K14ac
3	H3.1(1-20)	ARTKQTARK(Ac)STGGKAPRKQL-K(Biot)-NH2	H3	H3.1K9ac
4	H3.1(1-20)	ARTK(Ac)QTARKSTGGKAPRKQL-K(Biot)-NH2	H3	H3.1K4ac
5	H3.1(1-20)	ARTK(Ac)QTARKSTGGK(Ac)APRKQL-K(Biot)-NH2	H3	H3.1K4acK14ac
6	H3.1(1-20)	ARTKQTARK(Ac)STGGK(Ac)APRKQL_K(Biot)-NH2	H3	H3.1K9acK14ac
7	H3.1(1-20)	ARTK(Ac)QTARK(Ac)STGGKAPRKQL-K(Biot)-NH2	H3	H3.1K4acK9ac
8	H3.1(1-20)	ARTK(Ac)QTARK(Ac)STGGK(Ac)APRKQL-K(Biot)-NH2	H3	H3.1K4acK9acK14ac
10	H3.1(1-20)	ARTKQTARKSTGGKAPRK(Ac)QL-K(Biot)-NH2	H3	H3.1K18ac
11	H3.1(1-20)	ARTKQTARKSTGGK(Ac)APRK(Ac)QL-K(Biot)-NH2	H3	H3.1K14acK18ac
12	H3.1(1-20)	ARTKQTARK(Ac)STGGKAPRK(Ac)QL-K(Biot)-NH2	H3	H3.1K9acK18ac
13	H3.1(1-20)	ARTK(Ac)QTARKSTGGKAPRK(Ac)QL-K(Biot)-NH2	H3	H3.1K4acK18ac
14	H3.1(1-20)	ARTKQTARK(Ac)STGGK(Ac)APRK(Ac)QL-K(Biot)-NH2	H3	H3.1K9acK14acK18ac
15	H3.1(1-20)	ARTK(Ac)QTARKSTGGK(Ac)APRK(Ac)QL-K(Biot)-NH2	H3	H3.1K4acK14acK18ac
16	H3.1(1-20)	ARTK(Ac)QTARK(Ac)STGGKAPRK(Ac)QL-K(Biot)-NH2	H3	H3.1K4acK9acK18ac
17	H3.1(1-20)	ARTK(Ac)QTARK(Ac)STGGK(Ac)APRK(Ac)QL-K(Biot)-NH2	H3	H3.1K4acK9acK14acK18ac
18	H3.1(1-20)	ARTK(Me3)QTARKSTGGKAPRKQL-K(Biot)-NH2	H3	H3.1K4me3
19	H3.1(1-20)	ARTK(Me3)QTARK(Ac)STGGKAPRKQL-K(Biot)-NH2	H3	H3.1K4me3K9ac
20	H3.1(1-20)	ARTK(Me3)QTARKSTGGK(Ac)APRKQL-K(Biot)-NH2	H3	H3.1K4me3K14ac
21	H3.1(1-20)	ARTK(Me3)QTARKSTGGKAPRK(Ac)QL-K(Biot)-NH2	H3	H3.1K4me3K18ac
22	H3.1(1-20)	ARTK(Me3)QTARK(Ac)STGGK(Ac)APRKQL-K(Biot)-NH2	H3	H3.1K4me3K9acK14ac
23	H3.1(1-20)	ARTK(Me3)QTARK(Ac)STGGKAPRK(Ac)QL-K(Biot)-NH2	H3	H3.1K4me3K9acK18ac
24	H3.1(1-20)	ARTK(Me3)QTARKSTGGK(Ac)APRK(Ac)QL-K(Biot)-NH2	H3	H3.1K4me3K14acK18ac
25	H3.1(1-20)	ARTK(Me3)QTARK(Ac)STGGK(Ac)APRK(Ac)QL-K(Biot)-NH2	H3	H3.1K4me3K9acK14acK18ac
26	H3.1(1-20)	ARpTK(Me3)QTARK(Ac)STGGK(Ac)APRK(Ac)QL-K(Biot)-NH2	H3	H3.1T3pK4me3K9acK14acK18ac
27	H3.1(1-20)	ARpTK(Me3)QTARKSTGGKAPRKQL-K(Biot)-NH2	H3	H3.1T3pK4me3
28	H3.1(1-20)	AR(Me2a)pTK(Me3)QTARK(Ac)STGGK(Ac)APRK(Ac)QL-K(Biot)-NH2	H3	H3.1R2me2aT3pK4me3K9acK14acK18ac
29	H3.1(1-20)	AR(Me2a)pTK(Me3)QTARKSTGGKAPRKQL-K(Biot)-NH2	H3	H3.1R2me2aT3pK4me3
30	H3.1(1-20)	AR(Me2a)TK(Me3)QTARKSTGGKAPRKQL-K(Biot)-NH2	H3	H3.1R2me2aK4me3
32	H3.1(1-20)	ARTK(Me2)QTARKSTGGKAPRKQL-K(Biot)-NH2	H3	H3.1K4me2
33	H3.1(1-20)	ARTK(Me2)QTARK(Ac)STGGK(Ac)APRK(Ac)QL-K(Biot)-NH2	H3	H3.1K4me2K9acK14acK18ac
34	H3.1(1-20)	ARTK(Me)QTARKSTGGKAPRKQL-K(Biot)-NH2	H3	H3.1K4me1
35	H3.1(1-20)	ARTK(Me)QTARK(Ac)STGGK(Ac)APRK(Ac)QL-K(Biot)-NH2	H3	H3.1K4me1K9acK14acK18ac
36	H3.1(1-20)	ARTKQTARKpSTGGKAPRKQL-K(Biot)-NH2	H3	H3.1S10p
37	H3.1(1-20)	ARTK(Ac)QTARK(Ac)pSTGGK(Ac)APRK(Ac)QL-K(Biot)-NH2	H3	H3.1K4acK9acS10pK14acK18ac
38	H3.1(1-20)	ARTK(Me3)QTARKpSTGGKAPRKQL-K(Biot)-NH2	H3	H3.1K4me3S10p
39	H3.1(1-20)	ARTK(Me3)QTARK(Ac)pSTGGK(Ac)APRK(Ac)QL-K(Biot)-NH2	H3	H3.1K4me3K9acS10pK14acK18ac
40	H3.1(1-20)	AR(Me2a)TK(Me3)QTARKpSTGGKAPRKQL-K(Biot)-NH2	H3	H3.1R2me2aK4me3S10p
41	H3.1(1-20)	AR(Me2a)TK(Me3)QTARK(Ac)pSTGGK(Ac)APRK(Ac)QL-K(Biot)-NH2	H3	H3.1R2me2aK4me3K9acS10pK14acK18ac
42	H3.1(1-20)	ARTKQTARK(Me3)STGGKAPRKQL-K(Biot)-NH2	H3	H3.1K9me3
43	H3.1(1-20)	ARTK(Ac)QTARK(Me3)STGGK(Ac)APRK(Ac)QL-K(Biot)-NH2	H3	H3.1K4acK9me3K14acK18ac
44	H3.1(1-20)	ARTK(Me2)QTARK(Ac)STGGKAPRK(Ac)QL-K(Biot)-NH2	H3	H3.1K4me2K9acK18ac
45	H3.1(1-20)	ARTK(Me)QTARK(Ac)STGGKAPRK(Ac)QL-K(Biot)-NH2	H3	H3.1K4me1K9acK18ac
47	H3.1(1-20)	AR(Me2a)TKQTARKSTGGKAPRKQL-K(Biot)-NH2	H3	H3.1R2me2a
48	H3.1(1-20)	AR(Me2a)TK(Ac)QTARK(Ac)STGGK(Ac)APRK(Ac)QL-K(Biot)-NH2	H3	H3.1R2me2aK4acK9acK14acK18ac
50	H3.1(1-20)	AR(Me2a)TK(Me3)QTARK(Ac)STGGK(Ac)APRK(Ac)QL-K(Biot)-NH2	H3	H3.1R2me2aK4me3K9acK14acK18ac
51	H3.1(1-20)	AR(Me)TK(Me3)QTARKSTGGKAPRKQL-K(Biot)-NH2	H3	H3.1R2me1K4me3
52	H3.1(1-20)	AR(Me)TK(Me3)QTARK(Ac)STGGK(Ac)APRK(Ac)QL-K(Biot)-NH2	H3	H3.1R2me1K4me3K9acK14acK18ac
53	H3.1(1-20)	ACitTKQTARKSTGGKAPRKQL-K(Biot)-NH2	H3	H3.1Cit2
54	H3.1(1-20)	ACitTK(Me3)QTARKSTGGKAPRKQL-K(Biot)-NH2	H3	H3.1Cit2K4me3
55	H3.1(1-20)	ACitTK(Me3)QTARK(Ac)STGGK(Ac)APRK(Ac)QL-K(Biot)-NH2	H3	H3.1Cit2K4me3K9acK14acK18ac
56	H3.1(1-20)	ACitTK(Ac)QTARK(Ac)STGGK(Ac)APRK(Ac)QL-K(Biot)-NH2	H3	H3.1Cit2K4acK9acK14acK18ac
57	H3.1(1-20)	ARpTKQTARKSTGGKAPRKQL-Peg-K(Biot)-NH2	H3	H3.1T3p
58	H4(1-23)	Ac-SGRGKGGKGLGKGGAKRHRKVLR-Peg-Biot	H4	H4(1-23)
59	H4(1-23)	Ac-SGRGK(Ac)GGK(Ac)GLGK(Ac)GGAK(Ac)RHRKVLR-Peg-Biot	H4	H4K5acK8acK12acK16ac
60	H3.1(1-20)	AR(Me2a)TK(Me2)QTARKSTGGKAPRKQL-K(Biot)-NH2	H3	H3.1R2me2aK4me2
61	H3.1(1-20)	AR(Me2s)TK(Me2)QTARKSTGGKAPRKQL-K(Biot)-NH2	H3	H3.1R2me2sK4me2
62	H3.1(1-20)	AR(Me)TK(Me2)QTARKSTGGKAPRKQL-K(Biot)-NH2	H3	H3.1R2me1K4me2
63	H3.1(1-20)	ACitTK(Me2)QTARKSTGGKAPRKQL-K(Biot)-NH2	H3	H3.1Cit2K4me2
65	H3.1(1-20)	ARTK(N3)QTARKSTGGKAPRKQL-K(Biot)-NH2	H3	H3.1K4N3
66	H4(1-23)	Ac-SGRGK(Ac)GGKGLGKGGAKRHRKVLR-Peg-Biot	H4	H4K5ac
67	H4(1-23)	Ac-SGRGKGGK(Ac)GLGKGGAKRHRKVLR-Peg-Biot	H4	H4K8ac
68	H4(1-23)	Ac-SGRGKGGKGLGK(Ac)GGAKRHRKVLR-Peg-Biot	H4	H4K12ac
69	H4(1-23)	Ac-SGRGKGGKGLGKGGAK(Ac)RHRKVLR-Peg-Biot	H4	H4K16ac
70	H4(1-23)	Ac-SGRGK(Ac)GGKGLGK(Ac)GGAKRHRKVLR-Peg-Biot	H4	H4K5acK12ac
71	H4(1-23)	Ac-SGRGKGGK(Ac)GLGKGGAK(Ac)RHRKVLR-Peg-Biot	H4	H4K8acK16ac
72	H4(1-23)	Ac-SGRGK(Ac)GGK(Ac)GLGK(Ac)GGAKRHRKVLR-Peg-Biot	H4	H4K5acK8acK12ac
73	H4(1-23)	Ac-SGR(Me2a)GKGGKGLGKGGAKRHRKVLR-K(Biot)-NH2	H4	H4R3me2a
74	H4(1-23)	Ac-SGR(Me2s)GKGGKGLGKGGAKRHRKVLR-K(Biot)-NH2	H4	H4R3me2s
75	H4(1-23)	Ac-SGR(Me)GKGGKGLGKGGAKRHRKVLR-K(Biot)-NH2	H4	H4R3me1
76	H4(1-23)	Ac-pSGR(Me2a)GKGGKGLGKGGAKRHRKVLR-K(Biot)-NH2	H4	H4S1pR3me2a
77	H4(1-23)	Ac-pSGR(Me2s)GKGGKGLGKGGAKRHRKVLR-K(Biot)-NH2	H4	H4S1pR3me2s
78	H4(1-23)	Ac-pSGR(Me)GKGGKGLGKGGAKRHRKVLR-K(Biot)-NH2	H4	H4S1pR3me1
79	H4(1-23)	Ac-SGR(Me2a)GK(Ac)GGK(Ac)GLGK(Ac)GGAK(Ac)RHRK(Ac)VLR-K(Biot)	H4	H4R3me2aK5acK8acK12acK16acK20ac
80	H4(1-23)	Ac-SGR(Me2s)GK(Ac)GGK(Ac)GLGK(Ac)GGAK(Ac)RHRK(Ac)VLR-K(Biot)	H4	H4R3me2sK5acK8acK12acK16acK20ac
81	H4(1-23)	Ac-SGR(Me)GK(Ac)GGK(Ac)GLGK(Ac)GGAK(Ac)RHRK(Ac)VLR-K(Biot)-N	H4	H4R3me1K5acK8acK12acK16acK20ac
82	H4(11-27)	Ac-GKGGAKRHRK(Me3)VLRDNIQ-Peg-Biot	H4	H4K20me3
83	H4(11-27)	Ac-GKGGAKRHRK(Me2)VLRDNIQ-Peg-Biot	H4	H4K20me2
84	H4(11-27)	Ac-GKGGAKRHRK(Me)VLRDNIQ-Peg-Biot	H4	H4K20me1
85	H4(11-27)	Ac-GK(Ac)GGAK(Ac)RHRK(Me3)VLRDNIQ-Peg-Biot	H4	H4K12acK16acK20me3
86	H4(11-27)	Ac-GK(Ac)GGAK(Ac)RHRK(Me2)VLRDNIQ-Peg-Biot	H4	H4K12acK16acK20me2
87	H4(11-27)	Ac-GK(Ac)GGAK(Ac)RHRK(Me)VLRDNIQ-Peg-Biot	H4	H4K12acK16acK20me1
88	H4(11-27)	Ac-GK(Ac)GGAK(Ac)RHRKVLRDNIQ-Peg-Biot	H4	H4K12acK16ac
89	H3.1(1-20)	ARTK(Me3)QTAR(Me2s)K(Me3)STGGKAPRKQL-K(Biot)-NH2	H3	H3.1K4me3R8me2sK9me3
90	H3.3(15-43)	Ac-APRKQLATKAARKSAPSTGGVKKPHRYGGK(Biot)-NH2	H3	H3.3(15-41)
91	H3.3(15-43)	Ac-APRK(Me3)QLATKAARKSAPSTGGVKKPHRY-GG-K(Biot)-NH2	H3	H3.3K18me3
92	H3.1(1-20)	ARTKQTARK(Me2)STGGK(Ac)APRKQL-K(Biot)-NH2	H3	H3.1K9me2K14ac
93	H3.3(15-43)	Ac-APRKQLATKAARKSAPSTGGVK(Me3)KPHRY-GG-K(Biot)-NH2	H3	H3.3K36me3
95	H3.3(15-43)	Ac-APRK(Me3)QLATKAARKSAPSTGGVK(Me3)KPHRY-GG-K(Biot)-NH2	H3	H3.3K18me3K36me3
96	H3.1(1-20)	ARTK(Me3)QTAR(Me2a)K(Me3)STGGKAPRKQL-K(Biot)-NH2	H3	H3.1K4me3R8me2aK9me3
99	H4(11-27)	Ac-GKGGAKRHRKVLRDNIQ-Peg-Biot	H4	H4(11-27)
100	H3.1(74-84)	Ac-IAQDFKTDLRF-Peg-K(Biot)-NH2	H3	H3.1.1(74-84)N-ac
101	H3.1(74-84)	Ac-IAQDFK(Me3)TDLRF-Peg-K(Biot)-NH2	H3	H3.1K79me3
102	H3.1(74-84)	Ac-IAQDFK(Me2)TDLRF-Peg-K(Biot)-NH2	H3	H3.1K79me2
103	H3.1(74-84)	Ac-IAQDFK(Me)TDLRF-Peg-K(Biot)-NH2	H3	H3.1K79me1
104	H3.1(74-84)	IAQDFKTDLRF-Peg-K(Biot)-NH2	H3	H3.1.1(74-84)
109	H3.1(1-43)	ARTK(Me3)QTARKSTGGKAPRKQLATKAARKSAPATGGVKKPHRYRP-K(Biot)-NH2	H3	H3.1K4me3
114	H3.1(1-43)	ARTKQTARK(Me3)STGGKAPRKQLATKAARKSAPATGGVKKPHRYRP-K(Biot)-NH2	H3	H3.1K9me3
120	yeast(S.c.)H3.1(27-45)	KSAPSTGGVK(Me3)KPHRYKPGT-G-K(Biot)-NH2	H3	yH3K36me3
121	yeast(S.c.)H3.1(27-45)	KSAPSTGGVK(Me2)KPHRYKPGT-GG-K(Biot)-NH2	H3	yH3K36me2
123	yeast(S.c.)H3.1(27-45)	KSAPSTGGVK(Ac)KPHRYKPGT-GG-K(Biot)-NH2	H3	yH3K36ac
124	yeast(S.c.)H3.1(27-45)	KSAPSTGGVKKPHRYKPGT-GG-K(Biot)-NH2	H3	yH3.1(27-45)
125	H3.1(1-20)	ARpTKQTARKSTGGKAPRKQL-K(Biot)-NH2	H3	H3.1T3p
126	H3.3(27-45)	KSAPSTGGVK(Me)KPHRYRPGT-G-K(Biot)-NH2	H3	H3.3K36me1
129	H3.1(6-30)	Ac-TARK(Me2)STGGKAPRKQLATKAARK(Me2)SAP-Peg-K(Biot)-NH2	H3	H3.1K9me2K27me2
132	H3.1(1-20)	ARTK(Me3)QTARK(Me3)STGGKAPRKQL-K(Biot)-NH2	H3	H3.1K4me3K9me3
133	H3.1(1-20)	ARTKQTARK(Me2)STGGKAPRKQL-K(Biot)-NH2	H3	H3.1K9me2
134	H3.1(1-20)	ARTKQTARK(Me)STGGKAPRKQL-K(Biot)-NH2	H3	H3.1K9me1
135	H3.1(1-20)	ARTK(Me)QTARKSTGGKAPRK(Ac)QL-Peg-Biot	H3	H3.1K4me1K18ac
136	H3.1(1-20)	ARTKQTARKSpTGGKAPRKQL-Peg-Biot	H3	H3.1T11p
137	H3.1(1-20)	ARTKQTARKSTGGKAPRK(Me3)QL-K(Biot)-NH2	H3	H3.1K18me3
138	H3.1(1-20)	ARTKQTARKSTGGKAPRK(Me2)QL-K(Biot)-NH2	H3	H3.1K18me2
139	H3.1(1-20)	ARTKQTARKSTGGKAPRK(Me)QL-K(Biot)-NH2	H3	H3.1K18me1
140	H3.1(1-20)	ARTKQTAR(Me)KSTGGKAPRKQL-Peg-Biot	H3	H3.1R8me1
141	H3.1(1-20)	ARTKQTAR(Me2a)KSTGGKAPRKQL-Peg-Biot	H3	H3.1R8me2a
142	H3.1(1-20)	ARTKQTAR(Me2s)KSTGGKAPRKQL-Peg-Biot	H3	H3.1R8me2s
144	H3.1(1-20)	ARTKQTARK(Ac)pSTGGKAPRKQL-K(Biot)-NH2	H3	H3.1K9acS10p
145	H3.1(1-20)	ARTKQTARK(Me3)pSTGGKAPRKQL-K(Biot)-NH2	H3	H3.1K9me3S10p
146	H3.1(1-20)	ARTKQTARK(Me2)pSTGGKAPRKQL-K(Biot)-NH2	H3	H3.1K9me2S10p
147	H3.1(1-20)	ARTKQTARK(Me)pSTGGKAPRKQL-K(Biot)-NH2	H3	H3.1K9me1S10p
148	H3.1(1-20)	ARTK(Me3)QTARK(Ac)pSTGGKAPRKQL-K(Biot)-NH2	H3	H3.1K4me3K9acS10p
149	H3.1(1-22)	ARTKQTARKSTGGKAPR(Me2a)KQLAT-K(Biot)-NH2	H3	H3.1R17me2a
150	H3.1(1-22)	ARTKQTARKSTGGKAPR(Me2s)KQLAT-K(Biot)-NH2	H3	H3.1R17me2s
151	H3.1(1-22)	ARTKQTARKSTGGKAPR(Me)KQLAT-K(Biot)-NH2	H3	H3.1R17me1
155	H3.1(1-20)	ARTKQTARKSTGGK(Me2)APRKQL-Peg-Biot	H3	H3.1K14me2
156	H3.1(1-20)	ARTKQTARKSTGGK(Me3)APRKQL-Peg-Biot	H3	H3.1K14me3
157	H3.1(1-20)	AR(Me2s)TK(Me3)QTARKSTGGKAPRKQL-K(Biot)-NH2	H3	H3.1R2me2sK4me3
158	H3.1(1-25)	ARTKQTARKSTGGKAPRK(Ac)QLATKAA-Peg-Biot	H3	H3.1K18ac
159	H3.1(1-25)	ARTKQTARKSTGGKAPR(Me2a)KQLATKAA-Peg-Biot	H3	H3.1R17me2a
160	H3.1(1-25)	ARTKQTARKSTGGKAPR(Me2a)K(Ac)QLATKAA-Peg-Biot	H3	H3.1R17me2aK18ac
161	H3.1(1-25)	ARTKQTARKSTGGKAPRKQLATKAA-Peg-Biot	H3	H3.1.1(1-25)
162	H3.1(1-20)	ARTKQpTARKSTGGKAPRKQL-K(Biot)-NH2	H3	H3.1T6p
163	H3.1(1-20)	ARTK(Me3)QpTARKSTGGKAPRKQL-K(Biot)-NH2	H3	H3.1K4me3T6p
164	H3.1(1-20)	ARTK(Me2)QpTARKSTGGKAPRKQL-K(Biot)-NH2	H3	H3.1K4me2T6p
165	H3.1(1-20)	ARTKQpTARK(Ac)STGGK(Ac)APRK(Ac)QL-K(Biot)-NH2	H3	H3.1T6pK9acK14acK18ac
166	H3.1(1-20)	ARTK(Me3)QpTARK(Ac)STGGK(Ac)APRK(Ac)QL-K(Biot)-NH2	H3	H3.1K4me3T6pK9acK14acK18ac
167	H3.1(1-20)	ARTK(Me2)QpTARK(Ac)STGGK(Ac)APRK(Ac)QL-K(Biot)-NH2	H3	H3.1K4me2T6pK9acK14acK18ac
169	H3.3(15-34)	Ac-APRK(Ac)QLATK(Ac)AARK(Ac)SAPSTGG-Peg-Biot	H3	H3.3K18acK23acK27ac
170	H3.3(15-34)	Ac-APRK(Ac)QLATK(Ac)AARK(Ac)pSAPSTGG-Peg-Biot	H3	H3.3K18acK23acK27acS28p
171	H3.3(15-34)	Ac-APRKQLATK(Ac)AARKSAPSTGG-Peg-Biot	H3	H3.3K23ac
172	H3.1(1-20)	AR(Me2a)TKQTARK(Me2)STGGKAPRKQL-Peg-Biotin	H3	H3.1R2me2aK9me2
173	H3.1(1-29)	ARTKQTARKSTGGKAPRKQLATK(Ac)AARKSA-Peg-Biotin	H3	H3.1K23ac
174	H3.1(1-20)	AR(Me2s)TK(Me3)QTARK(Ac)STGGK(Ac)APRK(Ac)QL-K(Biot)-NH2	H3	H3.1R2me2sK4me3K9acK14acK18ac
176	H3.1(1-43)	ARTKQTARKSTGGKAPRKQLATKAARKSAPATGGVK(Me3)KPHRYRP-K(Biot)-NH	H3	H3.1K36me3
177	H3.1(1-43)	ARTKQTARKSTGGKAPRKQLATKAARKSAPATGGVKKPHRYRP-K(Biot)-NH2	H3	H3.1.1(1-43)
178	H3.1(1-20)	ARTKQTAR(Me)K(Me3)STGGKAPRKQL-K(Biot)-NH2	H3	H3.1R8me1K9me3
179	H3.1(1-20)	ARTKQTAR(Me)K(Me2)STGGKAPRKQL-K(Biot)-NH2	H3	H3.1R8me1K9me2
180	H3.1(1-20)	ARTKQTAR(Me2a)K(Me3)STGGKAPRKQL-K(Biot)-NH2	H3	H3.1R8me2aK9me3
181	H3.1(1-20)	ARTKQTAR(Me2a)K(Me2)STGGKAPRKQL-K(Biot)-NH2	H3	H3.1R8me2aK9me2
182	H3.1(1-20)	ARTKQTAR(Me2a)K(Me)STGGKAPRKQL-K(Biot)-NH2	H3	H3.1R8me2aK9me1
183	H3.1(1-20)	ARTKQTAR(Me2s)K(Me3)STGGKAPRKQL-K(Biot)-NH2	H3	H3.1R8me2sK9me3
184	H3.1(1-20)	ARTKQTAR(Me2s)K(Me2)STGGKAPRKQL-K(Biot)-NH2	H3	H3.1R8me2sK9me2
185	H3.1(1-20)	ARTKQTAR(Me2s)K(Me)STGGKAPRKQL-K(Biot)-NH2	H3	H3.1R8me2sK9me1
186	H3.1(1-20)	ARTK(Ac)QTARK(Me2)STGGK(Ac)APRK(Ac)QL-K(Biot)-NH2	H3	H3.1K4acK9me2K14acK18ac
187	H3.1(1-20)	ARTK(Ac)QTARK(Me)STGGK(Ac)APRK(Ac)QL-K(Biot)-NH2	H3	H3.1K4acK9me1K14acK18ac
195	H3.3(15-34)	Ac-APRKQLATKAARK(Me3)SAPSTGG-Peg-Biot	H3	H3.3K27me3
196	H3.3(15-34)	Ac-APRKQLATKAARK(Me2)SAPSTGG-Peg-Biot	H3	H3.3K27me2
197	H3.3(15-34)	Ac-APRKQLATKAARK(Me)SAPSTGG--Peg-Biot	H3	H3.3K27me1
198	H3.3(15-34)	Ac-APRKQLATKAAR(Me2a)K(Me3)SAPSTGG-Peg-Biot	H3	H3.3R26me2aK27me3
200	H3.3(15-34)	Ac-APRKQLATKAARR(Me2a)K(Me)SAPSTGG-Peg-Biot	H3	H3.3R26me2aK27me1
202	H3.1(15-34)	Ac-APRKQLATKAARKSAPATGG-Peg-K(Biot)-NH2	H3	H3.1.1(15-34)
203	H3.1(30-49)	Ac-PATGGVKKPHRYRPGTVALR-Peg-K(Biot)-NH2	H3	H3.1.1(30-49)
208	H3.1(105-124)	Ac-EDTNLCAIHAKRVTIMPKDI-Peg-K(Biot)-NH2	H3	H3.1(105-124)
209	H3.3(15-34)	Ac-APRKQLATKAARKSAPSTGG-Peg-K(Biot)-NH2	H3	H3.3(15-34)
210	H3.3(30-49)	Ac-PSTGGVKKPHRYRPGTVALR-Peg-K(Biot)-NH2	H3	H3.3(30-49)
211	H3.3(75-94)	Ac-AQDFKTDLRFQSAAIGALQE-Peg-K(Biot)-NH2	H3	H3.3(75-94)
213	H3.1(120-135)	(Biot)Peg-MPKDIQLARRIRGERA-OH	H3	H3.1.1(120-135)
215	H3.1(15-34)	Ac-APRKQLATK(Me)AARKSAPATGG-Peg-K(Biot)-NH2	H3	H3.1K23me1
216	H3.1(1-20)	ARTKQTAR-NleSTGGKAPRKQL-Peg-Biot	H3	H3.1K9-Nle
217	H3.1(1-20)	ARTKQTARKSTGG-NleAPRKQL-Peg-Biot	H3	H3.1K14-Nle
218	H3.1(11-26)	Ac-TGGKAPR-NleQLATKAAR-Peg-Biot	H3	H3.1K18-Nle
219	H3.3(15-31)	Ac-APRKQLAT-NleAARKSAPS-Peg-Biot	H3	H3.3K23-Nle
220	H3.1(1-20)	ARTKQpTARK(Me3)STGGKAPRKQL-K(Biot)-NH2	H3	H3.1T6pK9me3
221	H3.1(1-20)	ARTKQpTAR(Me2a)K(Me3)STGGKAPRKQL-K(Biot)-NH2	H3	H3.1T6pR8me2aK9me3
224	H3.3(15-34)	Ac-APRKQLATKAAR(Me2a)KSAPSTGG-Peg-Biot	H3	H3.3R26me2a
225	H3.3(15-34)	Ac-APRKQLATKAARK(Me3)pSAPSTGG-Peg-Biot	H3	H3.3K27me3S28p
226	H3.3(15-34)	Ac-APRKQLATKAARK(Me2)pSAPSTGG-Peg-Biot	H3	H3.3K27me2S28p
229	H3.1(1-20)	ARTK(Ac)QTARK(Me3)STGGKAPRKQL-K(Biot)-NH2	H3	H3.1K4acK9me3
237	H3.1(1-32)	ARTKQTARK(Me2)STGGKAPRKQLATKAARKSAPAT-Peg-Biot	H3	H3.1K9me2
238	H3.1(1-32)	ARTKQTARK(Me2)STGGKAPRKQLATKAARK(Me)SAPAT-Peg-Biot	H3	H3.1K9me2K27me1
241	H3.3(15-34)	Ac-APRKQLATKAARK(Ac)SAPSTGG-Peg-Biot	H3	H3.3K27ac
242	H3.3(15-34)	Ac-APRKQLATKAARK(Ac)pSAPSTGG-Peg-K(Biot)-NH2	H3	H3.3K27acS28p
243	H3.3(15-34)	Ac-APRKQLATKAARKpSAPSTGG-Peg-K(Biot)-NH2	H3	H3.3S28p
245	H3.1(1-32)	ARTKQTARKSTGGKAPRKQLATKAARKSAPAT-Peg-Biot	H3	H3.1.1(1-32)
246	H3.1(1-20)	Ac-ARTKQTARKSTGGKAPRKQL-Peg-Biot	H3	H3.1.1(1-20)N-ac
253	H3.1(52-61)	Ac-RRYQKSTELL-Peg-Biot	H3	H3.1.1(52-61)
254	H3.1(52-61)	Ac-RRYQK(Ac)STELL-Peg-Biot	H3	H3.1K56ac
255	H3.1(52-61)	Ac-RRYQK(Me3)STELL-Peg-Biot	H3	H3.1K56me3
258	H3.1(1-15)	ARTKQTARK(Me2)STGGKA-Peg-Biot	H3	H3.1K9me2
259	H3.1(1-15)	ARTK(Me2)QTARK(Me2)STGGKA-Peg-Biot	H3	H3.1K4me2K9me2
260	H3.1(1-15)	ARTK(Me)QTARK(Me2)STGGKA-Peg-Biot	H3	H3.1K4me1K9me2
264	H3.1(1-15)	ARTK(Me3)QTARK(Me2)STGGKA-Peg-Biot	H3	H3.1K4me3K9me2
265	H3.1(1-15)	ARTAQTARK(Me2)STGGKA-Peg-Biot	H3	H3.1K4AK9me2
300	H2A(1-17)	Ac-SGRGKQGGKARAKAKTR-Peg-Biot	H2A	H2A(1-17)
301	H2A(1-17)	Ac-SGRGK(Ac)QGGK(Ac)ARAK(Ac)AK(Ac)TR-Peg-Biot	H2A	H2AK5acK9acK13acK15ac
302	H2A(1-17)	Ac-SGRGK(Ac)QGGKARAKAKTR-Peg-Biot	H2A	H2AK5ac
303	H2A(1-17)	Ac-pSGRGK(Ac)QGGKARAKAKTR-Peg-Biot	H2A	H2AS1pK5ac
304	H2A(1-17)	Ac-SGR(Me2a)GK(Ac)QGGKARAKAKTR-Peg-Biot	H2A	H2AR3me2aK5ac
305	H2A(1-17)	Ac-pSGR(Me2a)GK(Ac)QGGKARAKAKTR-Peg-Biot	H2A	H2AS1pR3me2aK5ac
306	H2A(1-17)	Ac-SGCitGK(Ac)QGGKARAKAKTR-Peg-Biot	H2A	H2ACit3K5ac
307	H2A(1-17)	Ac-pSGCitGK(Ac)QGGKARAKAKTR-Peg-Biot	H2A	H2AS1pCit3K5ac
308	H2A(1-17)	Ac-pSGRGK(Ac)QGGK(Ac)ARAK(Ac)AK(Ac)TR-Peg-Biot	H2A	H2AS1pK5acK9acK13acK15ac
309	H2A(1-17)	SGRGK(Ac)QGGK(Ac)ARAK(Ac)AK(Ac)TR-Peg-Biot	H2A	H2AK5acK9acK13acK15ac(noN-ac)
310	H2A(1-17)	pSGRGK(Ac)QGGK(Ac)ARAK(Ac)AK(Ac)TR-Peg-Biot	H2A	H2AS1pK5acK9acK13acK15ac(noN-ac)
311	H2A.X(132-142)	Biot-Peg-GKKATQASQEY-OH	H2A	H2A.X(132-142)
312	H2A.X(132-142)	Biot-Peg-GKKATQApSQEY-OH	H2A	H2A.XS139p
315	FLAG	Biot-Peg-DYKDDDDK-NH2	flag	flag
316	HAtag	Biot-Peg-YPYDVPDYASL-NH2	HAtag	HAtag
318	Myc	Biot-Peg-EQKLISEEDL-NH2	Myc	Myc
320	H2A.Z.1(1-19)	AGGKAGKDSGKAKTKAVSR-Peg-Biot	H2A.Z.1	H2A.Z.1 unmod (1-19)
321	H2A.Z.1(1-19)	Ac-AGGKAGKDSGKAKTKAVSR-Peg-Biot	H2A.Z.1	H2A.Z.1(1-19)N-ac
322	H2A.Z.1(1-19)	AGGK(Ac)AGK(Ac)DSGK(Ac)AKTKAVSR-Peg-Biot	H2A.Z.1	H2A.Z.1K4acK7acK11ac
323	H2A.Z.1(1-19)	Ac-AGGK(Ac)AGK(Ac)DSGK(Ac)AKTKAVSR-Peg-Biot	H2A.Z.1	H2A.Z.1K4acK7acK11acN-ac
330	H3.1(1-21)	ARTKQTA-Cit-KSTGGKAPRKQLAGG-K(Biotin)-OH	H3	H3.1Cit8
331	H3.1(21-44)	ATKAARKSAPATGGVKKPHRYRPG-GK(Biotin)-OH	H3	H3.1.1(21-44)
332	H3.1(21-44)	ATKAARKSAPATGGVK(Me)KPHRYRPG-GK(Biotin)-OH	H3	H3.1K36me1
333	H3.1(21-44)	ATKAARKSAPATGGVK(Me2)KPHRYRPG-GK(Biotin)-OH	H3	H3.1K36me2
334	H3.1(21-44)	ATKAARKSAPATGGVK(Me3)KPHRYRPG-GK(Biotin)-OH	H3	H3.1K36me3
335	H3.1(21-44)	ATKAARKSAPATGGVK(Ac)KPHRYRPG-GK(Biotin)-OH	H3	H3.1K36ac
336	H3.1(21-44)	ATKAARK(Ac)SAPATGGVK(Me)KPHRYRPG-GK(Biotin)-OH	H3	H3.1K27acK36me1
337	H3.1(21-44)	ATKAARK(Ac)SAPATGGVK(Me2)KPHRYRPG-GK(Biotin)-OH	H3	H3.1K27acK36me2
338	H3.1(21-44)	ATKAACitKSAPATGGVKKPHRYRPGGG-K(Biotin)-OH	H3	H3.1K27acK36me3
339	H2B(108-125)	K(biotin)-WKHAVSEGTKAVTK(LRGG)YTSSK-OH?	H2B	H2BK120ub1(Leu-Arg-Gly-Gly)
340	H2B(108-125)	K(biotin)-WKHAVSEGTKAVTKYTSSK-OH?	H2B	H2B(108-125)
341	H4(1-25)	SGRGKGGKGLGKGGAKRHRKVLRDN-GSGS-K(Biotin)-OH	H4	H4(1-25)
342	H4(1-23)	SGRGKGGKGLGKGGAKRHRK(Me3)VLR-GGK(Biotin)-NH2	H4	H4K20me3
343	H4(1-25)	SGRGKGGKGLGK(Ac)GGAK(Ac)RHRK(Me3)VLRDN-GSGS-K(Biotin)-OH	H4	H4K12acK16acK20me3
350	H4(1-23)	Ac-SGR(Me2a)GK(Ac)GGKGLGKGGAKRHRKVLR-K(Biot)-NH2	H4	H4R3me2aK5ac
351	H4(1-23)	SGRGKGGKGLGKGGAKRHRKVLR-Peg-Biot	H4	H4(1-23)(noN-ac)
352	H4(1-23)	Ac-SGRGKGGKGLGKGGAKRHRK(Ac)VLRD-Peg-Biot	H4	H4K20ac
353	H4(1-23)	Ac-pSGRGK(Ac)GGK(Ac)GLGK(Ac)GGAK(Ac)RHRKVLR-Peg-Biot	H4	H4S1pK5acK8acK12acK16ac
357	H4(1-23)	Ac-pSGRGKGGKGLGKGGAKRHRKVLR-Peg-Biot	H4	H4S1p
359	H4(1-23)	Ac-SGRGK(Ac)GGK(Ac)GLGKGGAKRHRKVLR-Peg-Biot	H4	H4K5acK8ac
360	H4(1-23)	Ac-SGRGK(Ac)GGKGLGKGGAK(Ac)RHRKVLR-Peg-Biot	H4	H4K5acK16ac
361	H4(1-23)	Ac-SGRGK(Ac)GGKGLGKGGAKRHRK(Ac)VLR-Peg-Biot	H4	H4K5acK20ac
362	H4(1-23)	Ac-SGRGKGGK(Ac)GLGK(Ac)GGAKRHRKVLR-Peg-Biot	H4	H4K8acK12ac
363	H4(1-23)	Ac-SGRGKGGK(Ac)GLGKGGAKRHRK(Ac)VLR-Peg-Biot	H4	H4K8acK20ac
364	H4(1-23)	Ac-SGRGKGGKGLGK(Ac)GGAK(Ac)RHRKVLR-Peg-Biot	H4	H4K12acK16ac
365	H4(1-23)	Ac-SGRGKGGKGLGK(Ac)GGAKRHRK(Ac)VLR-Peg-Biot	H4	H4K12acK20ac
366	H4(1-23)	Ac-SGRGKGGKGLGKGGAK(Ac)RHRK(Ac)VLR-Peg-Biot	H4	H4K16acK20ac
370	H4(1-23)	Ac-SGRGQGGQGLGK(Ac)GGAQRHRQVLR-Peg-Biot	H4	H4K12acK5QK8QK16QK20Q
371	H4(1-23)	Ac-SGRGK(Me)GGKGLGKGGAKRHRKVLR-Peg-Biot	H4	H4K5me1
372	H4(1-23)	Ac-SGRGKGGK(Me)GLGKGGAKRHRKVLR-Peg-Biot	H4	H4K8me1
373	H4(1-23)	Ac-SGRGKGGKGLGK(Me)GGAKRHRKVLR-Peg-Biot	H4	H4K12me1
374	H4(1-23)	Ac-SGRGK(Ac)GGK(Me)GLGK(Ac)GGAKRHRKVLR-Peg-Biot	H4	H4K5acK8me1K12ac
375	H4(1-23)	Ac-SGRGK(Me)GGK(Ac)GLGK(Me)GGAKRHRKVLR-Peg-Biot	H4	H4K5me1K8acK12me1
376	H4(1-23)	Ac-SGRGK(Me)GGK(Me)GLGK(Me)GGAKRHRKVLR-Peg-Biot	H4	H4K5me1K8me1K12me1
378	H4(1-23)	Ac-SGRGKGGK(Ac)GLGK(Ac)GGAK(Ac)RHRKVLR-Peg-Biot	H4	H4K8acK12acK16ac
379	H4(1-23)	Ac-SGRGK(Ac)GGKGLGK(Ac)GGAK(Ac)RHRKVLR-Peg-Biot	H4	H4K5acK12acK16ac
380	H4(1-23)	Ac-SGRGK(Ac)GGK(Ac)GLGKGGAK(Ac)RHRKVLR-Peg-Biot	H4	H4K5acK8acK16ac
381	H4(1-23)	Ac-SGRGK(Me)GGK(Ac)GLGK(Ac)GGAK(Ac)RHRKVLR-Peg-Biot	H4	H4K5me1K8acK12acK16ac
382	H4(1-23)	Ac-SGRGK(Ac)GGK(Me)GLGK(Ac)GGAK(Ac)RHRKVLR-Peg-Biot	H4	H4K5acK8me1K12acK16ac
383	H4(1-23)	Ac-SGRGK(Ac)GGK(Ac)GLGK(Me)GGAK(Ac)RHRKVLR-Peg-Biot	H4	H4K5acK8acK12me1K16ac
393	H4(1-23)	Ac-SGRGKGGKGLGKGGAKRHRK(Me3)	H4	H4K20me3
394	H4(1-23)	Ac-SGRGK(Pro)GGK(Pro)GLGK(Pro)GGAKRHRKVLR-Peg-Biot	H4	H4K5proK8proK12pro
395	H4(1-23)	Ac-SGRGK(But)GGK(But)GLGK(But)GGAKRHRKVLR-Peg-Biot	H4	H4K5butK8butK12but
400	H2B(1-24)	PEPAKSAPAPKKGSKKAVTKAQKK-Peg-Biot	H2B	H2B(1-24)
401	H2B(1-24)	PEPAK(Me3)SAPAPKKGSKKAVTKAQKK-Peg-Biot	H2B	H2BK5me3
402	H2B(1-24)	PEPAK(Me2)SAPAPKKGSKKAVTKAQKK-Peg-Biot	H2B	H2BK5me2
403	H2B(1-24)	PEPAK(Me)SAPAPKKGSKKAVTKAQKK-Peg-Biot	H2B	H2BK5me1
408	H2B(1-24)	PEPAKSAPAPKK(Ac)GSKKAVTKAQKK-Peg-Biot	H2B	H2BK12ac
409	H2B(1-24)	PEPAKSAPAPKKGSK(Ac)KAVTKAQKK-Peg-Biot	H2B	H2BK15ac
410	H2B(1-24)	PEPAKSAPAPKKGSKK(Ac)AVTKAQKK-Peg-Biot	H2B	H2BK16ac
411	H2B(1-24)	PEPAKSAPAPKKGSKKAVTK(Ac)AQKK-Peg-Biot	H2B	H2BK20ac
412	H2B(1-24)	PEPAKSAPAPKK(Ac)GSK(Ac)K(Ac)AVTK(Ac)AQKK-Peg-Biot	H2B	H2BK12acK15acK16acK20ac
413	yeast(S.c.)H2A(112-129)	IHQNLLPKKSAKATKASQ-Peg-Biot	yH2A	yH2A(112-129)
414	yeast(S.c.)H2A(112-129)	IHQNLLPKK-pS-AKATKASQ-Peg-Biot	yH2A	yH2AS121p
475	H3.3(27-45)	KSAPSpTGGVK(Me)KPHRYRPGT-G-K(Biot)-NH2	H3	H3.3K36meT32p
476	H3.3(27-45)	KSAPSpTGGVKKPHRYRPGT-G-K(Biot)-NH2	H3	H3.3T32p
586	yeast(S.c.)H2A(10-25)	Ac-SAAKASQSRSAKAGLT-Peg-Biotin	H2A	yH2A(10-25)
587	H2A(10-25)	Ac-ARAKAKTRSSRAGLQF-Peg-Biotin	H2A	H2A(10-25)
614	yeast(S.p.)cnp1(1-23)	AKKSLMAEPGDPIPRPRKKRYRP-Peg-Biotin	H3	cnp1(1-23)
615	yeast(S.p.)cnp1(1-23)	AK(Ac)K(Ac)SLMAEPGDPIPRPRK(Ac)K(Ac)RYRP-Peg-Biotin	H3	cnp1K2acK3acK18acK19ac
625	H2A.X(1-17)	Ac-SGRGKTGGKARAKAKSR-Peg-Biotin	H2A	H2A.X(1-17)
626	H2A.X(1-17)	Ac-SGRGK(Ac)TGGKARAKAKSR-Peg-Biotin	H2A	H2A.XK5ac
661	H3.1(1-11)	ARTK(Me3)QTARKST-Peg-Biot	H3	H3.1K4me3
662	H3.1(1-7)	ARTK(Me3)QTA-Peg-Biot	H3	H3.1K4me3
789	H3.3(27-46)	KSAPSTGGVK(Me3)KPHRYRPGTV-K(biotin)-NH2	H3	H3.3K36me3
790	H3.3(27-46)	KSAPpSTGGVK(Me3)KPHRYRPGTV-K(biotin)-NH2	H3	H3.3S31pK36me3
853	H3.1(15-34)	Ac-APRKQLATK(Me3)AARKSAPATGG-Peg-K(Biot)-NH2	H3	H3.1K23me3
854	H3.1(15-34)	Ac-APRKQLATK(Me2)AARKSAPATGG-Peg-K(Biot)-NH2	H3	H3.1K23me2
1000	p53(366-390)	Biot-Peg-SSHLKSKKGQSTSRHKKLMFKTEGP-NH2	p53	p53
1001	p53(366-390)	Biot-Peg-SSHLK(Me2)SKKGQSTSRHKKLMFKTEGP-NH2	p53	p53K370me2
1002	p53(366-390)	Biot-Peg-SSHLKSKK(Me2)GQSTSRHKKLMFKTEGP-NH2	p53	p53K372me2-ERR
1003	p53(366-390)	Biot-Peg-SSHLKSKKGQSTSRHKK(Me2)LMFKTEGP-NH2	p53	p53K382me2
1004	p53(366-390)	Biot-Peg-SSHLKSKKGQSTSRHK(Ac)K(Me2)LMFKTEGP-NH2	p53	p53K381acK382me2
1005	p53(366-390)	Biot-Peg-SSHLKSKKGQSTSRHKK(Me2)LMFK(Ac)TEGP-NH2	p53	p53K382me2K386ac
1007	p53(366-390)	Biot-Peg-SSHLKSKKGQSpTSRHKK(Me2)LMFKTEGP-NH2	p53	p53T377pK382me2
1008	p53(366-390)	Biot-Peg-SSHLKSKK(Me3)GQSTSRHKKLMFKTEGP-NH2	p53	p53K370me3
1009	p53(366-390)	Biot-Peg-SSHLKSKKGQSTSRHKK(Me3)LMFKTEGP-NH2	p53	p53K382me3
2136	FAM	control	FAM	FAM
2444	H3.1(1-32)	ARTKQTARKSTGGKAPRKQLATKAARKSAPAT-K(Biot)-NH2	H3	H3.1.1(1-32)
2445	H3.1(1-32)	ARTKQTARKSTGGK(Ac)APRKQLATKAARKSAPAT-K(Biot)-NH2	H3	H3.1K14ac
2446	H3.1(1-32)	ARTKQTARKSTGGKAPRK(Ac)QLATKAARKSAPAT-K(Biot)-NH2	H3	H3.1K18ac
2447	H3.1(1-32)	ARTKQTARKSTGGKAPRKQLATK(Ac)AARKSAPAT-K(Biot)-NH2	H3	H3.1K23ac
2550	H3.1(15-34)	Ac-APRKQLATKAARK(Ac)SAPATGG-Peg-Biot	H3	H3.1K27ac
2551	H3.1(15-34)	Ac-APRKQLATKAARKSAPSTGG-Peg-Biot	H3	H3.1.1(15-34)
2693	H2A.Z.2(1-19)	AGGKAGKDSGKAKAKAVSR-Peg-Biot	H2A.Z.2	H2A.Z.2 (1-19) unmod
2694	H2A.Z.2(1-19)	AGGK(Ac)AGK(Ac)DSGK(Ac)AKAKAVSR-Peg-Biot	H2A.Z.2	H2A.Z.2K4acK7acK11ac
2695	H2A.Z.1(1-19)	AGGRAGRDSGRAKTKAVSR-Peg-Biot	H2A.Z.1	H2A.Z.1K4RK7RK11R
2696	H2A.Z.1(1-19)	AGGQAGQDSGQAKTKAVSR-Peg-Biot	H2A.Z.1	H2A.Z.1K4QK7QK11Q
2697	H2A.B(1-20)	PRRRRRRGSSGAGGRGRTCS-Peg-Biot	H2A.B	H2A.B
3333	a-IgG	a-IgG	a-IgG	a-IgG
4000	H3	ARTKQTARKSTGGKAPRKQL-K(Biot)-NH2	H3	H3 14
4001	H3	ARTKQTARKSTGGKAPRKQL-K(Biot)-NH2	H3	H3 13
4002	H3	ARTKQTARKSTGGKAPRKQL-K(Biot)-NH2	H3	H3 12
4003	H3	ARTKQTARKSTGGKAPRKQL-K(Biot)-NH2	H3	H3 11
4004	H3	ARTKQTARKSTGGKAPRKQL-K(Biot)-NH2	H3	H3 10
4005	H3	ARTKQTARKSTGGKAPRKQL-K(Biot)-NH2	H3	H3 9
4006	H3	ARTKQTARKSTGGKAPRKQL-K(Biot)-NH2	H3	H3 8
4007	H3	ARTKQTARKSTGGKAPRKQL-K(Biot)-NH2	H3	H3 7
4008	H3	ARTKQTARKSTGGKAPRKQL-K(Biot)-NH2	H3	H3 6
4009	H3	ARTKQTARKSTGGKAPRKQL-K(Biot)-NH2	H3	H3 5
4010	H3	ARTKQTARKSTGGKAPRKQL-K(Biot)-NH2	H3	H3 4
4011	H3	ARTKQTARKSTGGKAPRKQL-K(Biot)-NH2	H3	H3 3
4012	H3	ARTKQTARKSTGGKAPRKQL-K(Biot)-NH2	H3	H3 2
4013	H3	ARTKQTARKSTGGKAPRKQL-K(Biot)-NH2	H3	H3 1
4014	H3K9me3	ARTKQTARKme3STGGKAPRKQL-K(Biot)-NH2	H3	H3K9me3 14
4015	H3K9me3	ARTKQTARKme3STGGKAPRKQL-K(Biot)-NH2	H3	H3K9me3 13
4016	H3K9me3	ARTKQTARKme3STGGKAPRKQL-K(Biot)-NH2	H3	H3K9me3 12
4017	H3K9me3	ARTKQTARKme3STGGKAPRKQL-K(Biot)-NH2	H3	H3K9me3 11
4018	H3K9me3	ARTKQTARKme3STGGKAPRKQL-K(Biot)-NH2	H3	H3K9me3 10
4019	H3K9me3	ARTKQTARKme3STGGKAPRKQL-K(Biot)-NH2	H3	H3K9me3 9
4020	H3K9me3	ARTKQTARKme3STGGKAPRKQL-K(Biot)-NH2	H3	H3K9me3 8
4021	H3K9me3	ARTKQTARKme3STGGKAPRKQL-K(Biot)-NH2	H3	H3K9me3 7
4022	H3K9me3	ARTKQTARKme3STGGKAPRKQL-K(Biot)-NH2	H3	H3K9me3 6
4023	H3K9me3	ARTKQTARKme3STGGKAPRKQL-K(Biot)-NH2	H3	H3K9me3 5
4024	H3K9me3	ARTKQTARKme3STGGKAPRKQL-K(Biot)-NH2	H3	H3K9me3 4
4025	H3K9me3	ARTKQTARKme3STGGKAPRKQL-K(Biot)-NH2	H3	H3K9me3 3
4026	H3K9me3	ARTKQTARKme3STGGKAPRKQL-K(Biot)-NH2	H3	H3K9me3 2
4027	H3K9me3	ARTKQTARKme3STGGKAPRKQL-K(Biot)-NH2	H3	H3K9me3 1
4028	H3T3p	ARTpKQTARKSTGGKAPRKQL-K(Biot)-NH2	H3	H3T3p 14
4029	H3T3p	ARTpKQTARKSTGGKAPRKQL-K(Biot)-NH2	H3	H3T3p 13
4030	H3T3p	ARTpKQTARKSTGGKAPRKQL-K(Biot)-NH2	H3	H3T3p 12
4031	H3T3p	ARTpKQTARKSTGGKAPRKQL-K(Biot)-NH2	H3	H3T3p 11
4032	H3T3p	ARTpKQTARKSTGGKAPRKQL-K(Biot)-NH2	H3	H3T3p 10
4033	H3T3p	ARTpKQTARKSTGGKAPRKQL-K(Biot)-NH2	H3	H3T3p 9
4034	H3T3p	ARTpKQTARKSTGGKAPRKQL-K(Biot)-NH2	H3	H3T3p 8
4035	H3T3p	ARTpKQTARKSTGGKAPRKQL-K(Biot)-NH2	H3	H3T3p 7
4036	H3T3p	ARTpKQTARKSTGGKAPRKQL-K(Biot)-NH2	H3	H3T3p 6
4037	H3T3p	ARTpKQTARKSTGGKAPRKQL-K(Biot)-NH2	H3	H3T3p 5
4038	H3T3p	ARTpKQTARKSTGGKAPRKQL-K(Biot)-NH2	H3	H3T3p 4
4039	H3T3p	ARTpKQTARKSTGGKAPRKQL-K(Biot)-NH2	H3	H3T3p 3
4040	H3T3p	ARTpKQTARKSTGGKAPRKQL-K(Biot)-NH2	H3	H3T3p 2
4041	H3T3p	ARTpKQTARKSTGGKAPRKQL-K(Biot)-NH2	H3	H3T3p 1
4444	a-GST	a-GST	a-GST	a-GST
5555	a-His	a-His	a-His	a-His
antihIgMIgG	antihIgMIgG	antihIgMIgG	antihIgMIgG	antihumanIgM-IgG
dNuc1	dNuc	dNuc	dNuc	dNuc-unmod
dNuc2	dNuc	dNuc	dNuc	dNuc-H3K4me3
dNuc3	dNuc	dNuc	dNuc	dNuc-H3K9me3
dNuc4	dNuc	dNuc	dNuc	dNuc-H3K27me3
dNuc5	dNuc	dNuc	dNuc	dNuc-H4K12ac
dNuc6	dNuc	dNuc	dNuc	dNuc-H4K5acK8acK12acK16ac
hIgG	hIgG	hIgG	hIgG	humanIgG
hIgM	hIgM	hIgM	hIgM	humanIgM
5004	LIG1(118-130)	Ac-IPKRRTARKQLP-K-Biotin	LIG1	LIG1
5005	LIG1(118-130)	Ac-IPKRRTARK(me1)QLP-K-Biotin	LIG1	LIG1K126me1
5006	LIG1(118-130)	Ac-IPKRRTARK(me2)QLP-K-Biotin	LIG1	LIG1K126me2
5007	LIG1(118-130)	Ac-IPKRRTARK(me3)QLP-K-Biotin	LIG1	LIG1K126me3
1116	LIG1(118-130)	Biotin-Peg-IPKRRTARK(me2)QLPK-NH2	LIG1	LIG1K126me2
1117	LIG1(118-130)	Biotin-Peg-IPKRRTARKQLPK-NH2	LIG1	LIG1
8000	KOPL	GXXXKXXXG-PEG-Biotin	KOPL	KOPL-umod
8120	KOPL	GXXXK(me1)XXXG-PEG-Biotin	KOPL	KOPL-me1
8240	KOPL	GXXXK(me2)XXXG-PEG-Biotin	KOPL	KOPL-me2
8360	KOPL	GXXXK(me3)XXXG-PEG-Biotin	KOPL	KOPL-me3

### Sheet: ActiveMotif
ID	Signal	STErr	Context	Histone	Normalized Signal	Normalized STErr
ID	Signal	STErr	Context	Histone	Normalized Signal	Normalized STErr
336	5449.28	349.335	H3.1K27acK36me1	H3.1(21-44)	1	0.0221869
338	4866.95	467.615	H3.1K27acK36me3	H3.1(21-44)	0.893136	0.0296991
337	4505.95	90.4107	H3.1K27acK36me2	H3.1(21-44)	0.826889	0.00574214
2550	4054.62	83.5666	H3.1K27ac	H3.1(15-34)	0.744064	0.00530746
169	3633.45	192.813	H3.3K18acK23acK27ac	H3.3(15-34)	0.666776	0.0122459
241	3048.45	136.332	H3.3K27ac	H3.3(15-34)	0.559422	0.00865866
242	2683.62	83.9292	H3.3K27acS28p	H3.3(15-34)	0.492471	0.00533049
170	2028.78	151.517	H3.3K18acK23acK27acS28p	H3.3(15-34)	0.372303	0.00962313
48	854.449	160.705	H3.1R2me2aK4acK9acK14acK18ac	H3.1(1-20)	0.1568	0.0102067
56	699.449	136.664	H3.1Cit2K4acK9acK14acK18ac	H3.1(1-20)	0.128356	0.0086798
17	660.282	66.9265	H3.1K4acK9acK14acK18ac	H3.1(1-20)	0.121169	0.00425062
334	638.725	389.884	H3.1K36me3	H3.1(21-44)	0.117213	0.0247622
394	523.975	212.029	H4K5proK8proK12pro	H4(1-23)	0.0961548	0.0134663
8	511.449	98.2214	H3.1K4acK9acK14ac	H3.1(1-20)	0.0938562	0.00623821
30	444.725	215.069	H3.1R2me2aK4me3	H3.1(1-20)	0.0816116	0.0136594

### Sheet: Diagenode
ID	Signal	STErr	Context	Histone	Normalized Signal	Normalized STErr
336	14880.6	458.553	H3.1K27acK36me1	H3.1(21-44)	1	0.0308154
338	13595.1	271.525	H3.1K27acK36me3	H3.1(21-44)	0.913613	0.0182469
337	13335.3	507.341	H3.1K27acK36me2	H3.1(21-44)	0.896151	0.0340941
2550	9974.8	161.597	H3.1K27ac	H3.1(15-34)	0.670321	0.0108596
169	9485.8	252.289	H3.3K18acK23acK27ac	H3.3(15-34)	0.637459	0.0169542
241	8385.46	479.317	H3.3K27ac	H3.3(15-34)	0.563515	0.0322108
242	6711.8	363.97	H3.3K27acS28p	H3.3(15-34)	0.451043	0.0244593
170	5732.96	435.903	H3.3K18acK23acK27acS28p	H3.3(15-34)	0.385264	0.0292933
56	5670.96	216.133	H3.1Cit2K4acK9acK14acK18ac	H3.1(1-20)	0.381097	0.0145245
48	5402.63	82.8886	H3.1R2me2aK4acK9acK14acK18ac	H3.1(1-20)	0.363065	0.00557023
35	5377.46	135.447	H3.1K4me1K9acK14acK18ac	H3.1(1-20)	0.361373	0.00910221
17	5306.3	107.677	H3.1K4acK9acK14acK18ac	H3.1(1-20)	0.356591	0.00723606
167	5271.8	267.823	H3.1K4me2T6pK9acK14acK18ac	H3.1(1-20)	0.354272	0.0179981
16	5258.3	132.146	H3.1K4acK9acK18ac	H3.1(1-20)	0.353365	0.00888042
33	5124.63	391.149	H3.1K4me2K9acK14acK18ac	H3.1(1-20)	0.344383	0.0262858
