## Supplemental Table 4 for "Analysis of histone antibody specificity directly in sequencing data using siQ-ChIP"

### Sheet: K9me2
Symbol	Definition	Measurement	1K9me2lo	1K9me2hi	2K9me2lo	2K9me2hi	1K9me2lo	1K9me2hi	2K9me2lo	2K9me2hi
	Fraction of IP taken to library	Total IP mass (ng)	40.5	69.6	43.8	65.4	0.123457	0.0718391	0.114155	0.0764526
		IP mass into library (ng)	5	5	5	5
	Fraction of input taken to library	Total input mass (ng)	124.8	124.8	112.8	112.8	0.0400641	0.0400641	0.0443262	0.0443262
		Input mass into library (ng)	5	5	5	5
	Fraction of IP library sequenced	IP library conc. (nM)	243.092	245.918	227.4	230.518	0.00164546	0.00162656	0.00175901	0.00173522
		Total IP library volume (μL)	20	20	20	20
		Normalized IP library conc (nM)	4	4	4	4
		Volume of normalized IP library loaded into sequencer (μL)	2	2	2	2
	Fraction of input library sequenced	Input library conc. (nM)	250.727	250.727	286.974	286.974	0.00319072	0.00319072	0.0027877	0.0027877
		Total input library volume (μL)	20	20	20	20
		Normalized input library conc. (nM)	4	4	4	4
		Volume of normalized input library loaded into sequencer (μL)	4	4	4	4
	Fraction of chromatin taken for input	Volume taken for input (μL)	50	50	50	50	0.25	0.25	0.25	0.25
		Total volume of chromatin (μL)	250	250	250	250
	Ratio of captured IP [library] to expected [library]	IP mass into library (ng)	5	5	5	5	0.0645524	0.0635593	0.0576006	0.0566075
		PCR amplifications (cycles)	12	12	12	12
		Total IP library volume (μL)	20	20	20	20
		IP library conc. (nM)	243.092	245.918	227.4	230.518
		Average IP fragment length (bp)	412	401	393	381
	Ratio of captured input [library] to expected [library]	Input mass into library (ng)	5	5	5	5	0.0546213	0.0546213	0.0645524	0.0645524
		PCR amplifications (cycles)	12	12	12	12
		Total input library volume (μL)	20	20	20	20
		Input library concentration (nM)	250.727	250.727	286.974	286.974
		Average input fragment length (bp)	338	338	349	349
		The proportionality constant that maintains connection between IP'd material and sequencing reads (fragments)	0.133116	0.235037	0.172412	0.265546	0.133116	0.235037	0.172412	0.265546

### Sheet: K9me3 and K27ac
Symbol	Definition	Measurement	1K27AMlo	2K27AMhi	3K27Dilo	4K27Dihi	5K9AMlo	6K9AMhi	7K9CSTlo	8K9CSThi	1K27AMlo	2K27AMhi	3K27Dilo	4K27Dihi	5K9AMlo	6K9AMhi	7K9CSTlo	8K9CSThi
	Fraction of IP taken to library	Total IP mass (ng)	7.74	11.85	27	73.2	6.78	9.96	17.28	49.8	0.583979	0.381435	0.167407	0.0617486	0.666667	0.453815	0.261574	0.0907631
		IP mass into library (ng)	4.52	4.52	4.52	4.52	4.52	4.52	4.52	4.52
	Fraction of input taken to library	Total input mass (ng)	98.7	98.7	98.7	98.7	98.7	98.7	98.7	98.7	0.0506586	0.0506586	0.0506586	0.0506586	0.0506586	0.0506586	0.0506586	0.0506586
		Input mass into library (ng)	5	5	5	5	5	5	5	5
	Fraction of IP library sequenced	IP library conc. (nM)	185.042	241.779	241.384	249.865	223.015	194.947	167.037	191.17	0.00270209	0.002068	0.00207139	0.00200108	0.002242	0.0025648	0.00299335	0.00261547
		Total IP library volume (μL)	20	20	20	20	20	20	20	20
		Normalized IP library conc (nM)	5	5	5	5	5	5	5	5
		Volume of normalized IP library loaded into sequencer (μL)	2	2	2	2	2	2	2	2
	Fraction of input library sequenced	Input library conc. (nM)	183.532	183.532	183.532	183.532	183.532	183.532	183.532	183.532	0.0087178	0.0087178	0.0087178	0.0087178	0.0087178	0.0087178	0.0087178	0.0087178
		Total input library volume (μL)	20	20	20	20	20	20	20	20
		Normalized input library conc. (nM)	8	8	8	8	8	8	8	8
		Volume of normalized input library loaded into sequencer (μL)	4	4	4	4	4	4	4	4
	Fraction of chromatin taken for input	Volume taken for input (μL)	50	50	50	50	50	50	50	50	0.25	0.25	0.25	0.25	0.25	0.25	0.25	0.25
		Total volume of chromatin (μL)	250	250	250	250	250	250	250	250
	Ratio of captured IP [library] to expected [library]	IP mass into library (ng)	4.52	4.52	4.52	4.52	4.52	4.52	4.52	4.52	0.057126	0.0648161	0.0659147	0.0659147	0.0604218	0.057126	0.0538303	0.0549289
		PCR amplifications (cycles)	12	12	12	12	12	12	12	12
		Total IP library volume (μL)	20	20	20	20	20	20	20	20
		IP library conc. (nM)	185.042	241.779	241.384	249.865	223.015	194.947	167.037	191.17
		Average IP fragment length (bp)	433	376	383	370	380	411	452	403
	Ratio of captured input [library] to expected [library]	Input mass into library (ng)	5	5	5	5	5	5	5	5	0.0451877	0.0451877	0.0451877	0.0451877	0.0451877	0.0451877	0.0451877	0.0451877
		PCR amplifications (cycles)	12	12	12	12	12	12	12	12
		Total input library volume (μL)	20	20	20	20	20	20	20	20
		Input library concentration (ng/uL)	183.532	183.532	183.532	183.532	183.532	183.532	183.532	183.532
		Average input fragment length (bp)	382	382	382	382	382	382	382	382
	Number of actual IP sequencing reads		48248127	56039957	57425496	58675531	50688294	50755029	42919376	53070060
	Number of actual input sequencing reads		73428087	73428087	73428087	73428087	73428087	73428087	73428087	73428087
		The proportionality constant that maintains connection between IP'd material and sequencing reads (fragments)									0.0263221	0.0399559	0.0872185	0.239553	0.0250085	0.0339224	0.0632849	0.165433
										ratio of 𝛼		1.51796		2.74658		1.35644		2.6141

### Sheet: 12.5M reads
Symbol	Definition	Measurement	D_low_12.5m	D_hi_12.5m	AM_low_12.5m	AM_hi_12.5m	D_low_12.5m	D_hi_12.5m	AM_low_12.5m	AM_hi_12.5m
	Fraction of IP taken to library	Total IP mass (ng)	19.92	52.2	2.868	5.7	0.232932	0.233333	0.5	0.501754
		IP mass into library (ng)	4.64	12.18	1.434	2.86
	Fraction of input taken to library	Total input mass (ng)	216	216	65.1	65.1	0.166667	0.166667	0.166667	0.166667
		Input mass into library (ng)	36	36	10.85	10.85
	Fraction of IP library sequenced	IP library conc. (nM)	371.9	412.3	166.1	322.2	0.00134445	0.000943218	0.00367918	0.00155183
		Total IP library volume (μL)	18	18	18	18
		Normalized IP library conc (nM)	10	10	10	10
		Volume of normalized IP library loaded into sequencer (μL)	0.9	0.7	1.1	0.9
	Fraction of input library sequenced	Input library conc. (nM)	331	331	319.9	319.9	0.010986	0.010986	0.0113672	0.0113672
		Total input library volume (μL)	22	22	22	22
		Normalized input library conc. (nM)	10	10	10	10
		Volume of normalized input library loaded into sequencer (μL)	8	8	8	8
	Fraction of chromatin taken for input	Volume taken for input (μL)	60	60	50	50	0.3	0.3	0.25	0.25
		Total volume of chromatin (μL)	260	260	250	250
	Ratio of captured IP [library] to expected [library]	IP mass into library (ng)	4.64	12.18	1.434	2.86	0.0944	0.0349	0.134	0.1359
		PCR amplifications (cycles)	12	12	12	12
		Total IP library volume (μL)	18	18	18	18
		IP library conc. (nM)	371.9	412.3	166.1	322.2
		Average IP fragment length (bp)	406	355	399	416
	Ratio of captured input [library] to expected [library]	Input mass into library (ng)	36	36	10.85	10.85	0.0143	0.0143	0.045	0.045
		PCR amplifications (cycles)	12	12	12	12
		Total input library volume (μL)	22	22	22	22
		Input library concentration (nM)	331	331	319.9	319.9
		Average input fragment length (bp)	439	439	431	431
	Number of actual IP sequencing reads		13645688	13156966	11356498	10320619
	Number of actual input sequencing reads		73428087	73428087	73428087	73428087
		The proportionality constant that maintains connection between IP'd material and sequencing reads (fragments)					0.160976	0.500358	0.0769237	0.161352
