## Supplemental Table 5 for "Analysis of histone antibody specificity directly in sequencing data using siQ-ChIP"

### Sheet: All Materials
Name of Material/ Equipment	Company	Catalog Number	Comments/Description
100bp DNA ladder	NEB	N3231S
16% Formaldehyde	Pierce	28906
1mL tuberculin syringe with needle 27G x ½	BD	309623 lot: 0227218
1x TBE
37°C Incubator	Thermo Fischer Scientific	HeraTherm IMC18
Agarose	fischer bioreagents	BP160-500 LOT:210883
CaCl2	VWR life science	0556-500G LOT:2577C079
D-PBS	Gibco	14190136
DynaMag-2 Magnetic Rack	Life Technologies	1231D lot: 0915
EDTA	fischer bioreagents	E478-500 LOT:189307
Gel-doc UV Imaging System	Azure Biosystems	c400
HEPES	fischer bioreagents	BP310-500 LOT:206276
KCl	fischer bioreagents	BP366-500 LOT:185783
Large Centrifuge with swinging bucket	Thermo Fischer Scientific	Sorvall ST8 75005200
Liquid Nitrogen
MinElute PCR Kit	Qiagen	28004
Mini Centrifuge	Bio-Rad	C1301
MNase	Worthington Biochemical	LS004798	diluted to 25 units/μL in water, then store at –20°C
NaCl	EMD Millipore	SX0420-3
Nonidet P 40 Substitute (NP-40)	Sigma	74385-1L LOT: BCBQ8185V
Protease Inhibitor Cocktail	Roche	1183617001
Protein A coated magnetic beads	Invitrogen	10008D
Proteinase K	Invitrogen	25530015	dilute to 20 mg/mL in 10 mM Tris HCl pH 7.5, 20 mM calcium chloride, and 50% glycerol, then store at –20°C
Qubit 4 Fluorometer	Thermo Fischer Scientific
Qubit dsDNA HS Assay Kit	Thermo Fischer Scientific	Q32851
RNAse A/T1	Thermo Fischer Scientific	EN0551
Sodium dodecyl sulfate	Sigma	75746-250G LOT:STBJ9260	Make a 10% stock solution in water, keep at room temp
Sodium Deoxycholate	Sigma	D6750-10G	Make a 10% stock solution in water, keep at room temp and cover with foil
SyBR Safe	Invitrogen	S33102
Tabletop Centrifuge	Eppendorf	5424 R	Needs to be at 4°C
Tris Base	fischer bioreagents	BP152-5 LOT:207491
Vortex Mixer	Thermo Fischer Scientific	02-215-365

### Sheet: DV-IDENTITY-0
#VALUE!	#VALUE!	#VALUE!	#VALUE!	#VALUE!	#VALUE!	#VALUE!	#VALUE!	#VALUE!	#REF!	#REF!	#REF!	#REF!	#REF!	#REF!	AAAAAH384Q8=
